# Mutational Crosstalk between Nuclear Driver Genes and Mitochondrial DNA in Gingivobuccal Oral Cancer

**DOI:** 10.1101/714519

**Authors:** Arindam Palodhi, Soumi Sarkar, Arindam Maitra

## Abstract

Somatic alterations in nuclear and mitochondrial genomes are known to play important role in the initiation and progress of tumours. However, crosstalk between these two genomic components in tumours have not been well investigated till date. We have excavated evidence of such crosstalk in gingivobuccal oral cancer. We have identified significant correlation between somatic mutations in nuclear driver genes and mitochondrial genes in 89 gingivobuccal oral cancer patients. Strong positive correlation between nuclear driver genes *CASP8, NOTCH1, USP9X, TRPM3* and mitochondrial genes has been observed. Patients having mutations in nuclear driver genes except *TP53*, were also shown to harbour higher mitochondrial mutation load. *TP53* mutations were shown to be negatively correlated with somatic mutations in mitochondrial *12S rRNA* and *ATP6*. Also, *TP53* mutations were negatively correlated with mutations in *NOTCH1, HRAS* and *USP9X*. We have identified a number of nuclear genes coexpressed with mitochondrial genes, although their association with tumorigenesis could not be established. Our observations suggest that in the absence of mutations in *TP53*, mutations in mtDNA and other driver genes might aid in the progression of cancer in a complementary fashion.
