## Supplementary Table S3 for "Mutational Crosstalk between Nuclear Driver Genes and Mitochondrial DNA in Gingivobuccal Oral Cancer"

### Sheet: correlation_driver
	Dloop	tRNA	12S.rRNA	16S.rRNA	ND1	ND2	COX1	ATP6	COX3	ND3	ND4L	ND4	ND5	ND6	COX2	CYTB	TP53	FAT1	CASP8	NOTCH1	HRAS	ARID2	UNC13C	USP9X	TRPM3	MLL4
Dloop	1	0.0269307	0.119217	0.0511277	0.0319583	-0.0325621	-0.00604962	-0.0325621	0.0836864	-0.089505	0.0836677	0.018212	-0.0474847	0.0836677	-0.00417586	0.018212	-0.16975	0.128737	0.0722956	0.0682669	0.173422	0.208902	-0.158719	-0.0325621	-0.110256	-0.0474847
tRNA	0.0269307	1	-0.00392723	0.137072	-0.0806947	0.0286111	0.18791	-0.105409	0.0800132	-0.0655072	-0.0655072	0.103048	-0.0559966	-0.0655072	-0.0937247	-0.0115929	-0.104906	0.129628	0.0617637	0.0761591	0.0800132	0.217689	-0.116164	0.0286111	-0.0806947	0.041723
12S.rRNA	0.119217	-0.00392723	1	-0.0702257	0.0990334	-0.100904	-0.0187467	0.175418	-0.0187467	-0.0627076	0.366598	-0.0026558	-0.147147	0.151945	0.0638387	-0.120839	-0.264116	-0.0558114	-0.0558114	-0.137833	0.0924838	0.115527	-0.111199	-0.100904	-0.0772461	0.0543312
16S.rRNA	0.0511277	0.137072	-0.0702257	1	-0.100555	-0.131352	-0.0750812	-0.0144487	0.113151	-0.0816293	-0.0816293	0.0426961	0.0641685	-0.0816293	0.013139	0.142695	0.0908851	-0.0498844	0.00931176	-0.149103	-0.0750812	-0.157301	-0.0373945	-0.131352	-0.100555	-0.191548
ND1	0.0319583	-0.0806947	0.0990334	-0.100555	1	-0.0455677	0.15897	-0.0455677	-0.0586967	-0.0283183	-0.0283183	-0.0545699	-0.0664504	-0.0283183	0.259981	0.176703	-0.109417	-0.119985	0.016921	0.0546279	-0.0586967	-0.0545699	-0.0502167	0.2248	-0.0348837	0.130686
ND2	-0.0325621	0.0286111	-0.100904	-0.131352	-0.0455677	1	-0.076674	-0.0595238	-0.076674	-0.0369914	-0.0369914	-0.0712832	-0.0868024	-0.0369914	-0.0529256	-0.0712832	-0.109453	-0.156733	-0.0494313	-0.00802788	0.0939256	-0.0712832	-0.0655967	0.152381	-0.0455677	-0.0868024
COX1	-0.00604962	0.18791	-0.0187467	-0.0750812	0.15897	-0.076674	1	0.0939256	-0.0987654	-0.0476494	-0.0476494	0.0541091	-0.111812	-0.0476494	0.121436	-0.0918215	-0.0763082	0.143654	0.143654	0.0280066	-0.0987654	0.0541091	-0.0844966	-0.076674	-0.0586967	-0.111812
ATP6	-0.0325621	-0.105409	0.175418	-0.0144487	-0.0455677	-0.0595238	0.0939256	1	0.0939256	-0.0369914	0.292232	-0.0712832	0.0677059	-0.0369914	-0.0529256	0.10998	-0.209878	-0.0494313	-0.156733	-0.127108	-0.076674	-0.0712832	-0.0655967	-0.0595238	-0.0455677	-0.0868024
COX3	0.0836864	0.0800132	-0.0187467	0.113151	-0.0586967	-0.076674	-0.0987654	0.0939256	1	-0.0476494	-0.0476494	0.0541091	0.0125789	-0.0476494	-0.0681747	0.20004	-0.0763082	0.143654	0.23004	0.0280066	0.175926	0.0541091	0.0721742	0.0939256	-0.0586967	0.0125789
ND3	-0.089505	-0.0655072	-0.0627076	-0.0816293	-0.0283183	-0.0369914	-0.0476494	-0.0369914	-0.0476494	1	-0.0229885	-0.0442994	-0.0539438	-0.0229885	-0.0328909	-0.0442994	0.11921	-0.0974029	-0.0974029	0.106016	-0.0476494	-0.0442994	-0.0407654	-0.0369914	-0.0283183	-0.0539438
ND4L	0.0836677	-0.0655072	0.366598	-0.0816293	-0.0283183	-0.0369914	-0.0476494	0.292232	-0.0476494	-0.0229885	1	-0.0442994	-0.0539438	0.488506	-0.0328909	-0.0442994	-0.19284	-0.0974029	-0.0974029	-0.078992	-0.0476494	-0.0442994	-0.0407654	-0.0369914	-0.0283183	-0.0539438
ND4	0.018212	0.103048	-0.0026558	0.0426961	-0.0545699	-0.0712832	0.0541091	-0.0712832	0.0541091	-0.0442994	-0.0442994	1	0.0282153	-0.0442994	-0.0633815	-0.0853659	-0.113895	0.0876609	0.179447	0.255225	0.0541091	0.224739	0.0879078	0.10998	-0.0545699	0.0282153
ND5	-0.0474847	-0.0559966	-0.147147	0.0641685	-0.0664504	-0.0868024	-0.111812	0.0677059	0.0125789	-0.0539438	-0.0539438	0.0282153	1	0.186106	0.094546	-0.103951	0.206509	0.00615358	-0.0720847	0.0751193	-0.111812	-0.103951	-0.0956584	-0.0868024	-0.0664504	-0.0139241
ND6	0.0836677	-0.0655072	0.151945	-0.0816293	-0.0283183	-0.0369914	-0.0476494	-0.0369914	-0.0476494	-0.0229885	0.488506	-0.0442994	0.186106	1	-0.0328909	-0.0442994	-0.0368149	0.0693059	-0.0974029	-0.078992	-0.0476494	-0.0442994	-0.0407654	-0.0369914	-0.0283183	-0.0539438
COX2	-0.00417586	-0.0937247	0.0638387	0.013139	0.259981	-0.0529256	0.121436	-0.0529256	-0.0681747	-0.0328909	-0.0328909	-0.0633815	0.094546	-0.0328909	1	-0.0633815	-0.0526731	-0.0200999	-0.0200999	-0.113018	-0.0681747	-0.0633815	-0.0583253	-0.0529256	0.259981	-0.0771804
CYTB	0.018212	-0.0115929	-0.120839	0.142695	0.176703	-0.0712832	-0.0918215	0.10998	0.20004	-0.0442994	-0.0442994	-0.0853659	-0.103951	-0.0442994	-0.0633815	1	-0.0279912	-0.00412522	-0.00412522	-0.0503583	-0.0918215	-0.0853659	0.0879078	0.10998	-0.0545699	-0.103951
TP53	-0.16975	-0.104906	-0.264116	0.0908851	-0.109417	-0.109453	-0.0763082	-0.209878	-0.0763082	0.11921	-0.19284	-0.113895	0.206509	-0.0368149	-0.0526731	-0.0279912	1	-0.155986	-0.206838	-0.211153	-0.238009	-0.113895	0.0269425	-0.209878	0.018716	-0.0131639
FAT1	0.128737	0.129628	-0.0558114	-0.0498844	-0.119985	-0.156733	0.143654	-0.0494313	0.143654	-0.0974029	-0.0974029	0.0876609	0.00615358	0.0693059	-0.0200999	-0.00412522	-0.155986	1	0.239316	0.147698	0.316427	0.271233	0.1229	0.165173	0.016921	0.319107
CASP8	0.0722956	0.0617637	-0.0558114	0.00931176	0.016921	-0.0494313	0.143654	-0.156733	0.23004	-0.0974029	-0.0974029	0.179447	-0.0720847	-0.0974029	-0.0200999	-0.00412522	-0.206838	0.239316	1	0.207996	0.143654	0.179447	0.221441	0.0578708	-0.119985	-0.0720847
NOTCH1	0.0682669	0.0761591	-0.137833	-0.149103	0.0546279	-0.00802788	0.0280066	-0.127108	0.0280066	0.106016	-0.078992	0.255225	0.0751193	-0.078992	-0.113018	-0.0503583	-0.211153	0.147698	0.207996	1	0.0280066	0.153364	-0.0307185	0.111052	-0.0973059	0.161945
HRAS	0.173422	0.0800132	0.0924838	-0.0750812	-0.0586967	0.0939256	-0.0987654	-0.076674	0.175926	-0.0476494	-0.0476494	0.0541091	-0.111812	-0.0476494	-0.0681747	-0.0918215	-0.238009	0.316427	0.143654	0.0280066	1	0.34597	0.228845	0.264525	-0.0586967	0.261361
ARID2	0.208902	0.217689	0.115527	-0.157301	-0.0545699	-0.0712832	0.0541091	-0.0712832	0.0541091	-0.0442994	-0.0442994	0.224739	-0.103951	-0.0442994	-0.0633815	-0.0853659	-0.113895	0.271233	0.179447	0.153364	0.34597	1	0.0879078	0.10998	-0.0545699	0.424714
UNC13C	-0.158719	-0.116164	-0.111199	-0.0373945	-0.0502167	-0.0655967	-0.0844966	-0.0655967	0.0721742	-0.0407654	-0.0407654	0.0879078	-0.0956584	-0.0407654	-0.0583253	0.0879078	0.0269425	0.1229	0.221441	-0.0307185	0.228845	0.0879078	1	0.518214	-0.0502167	0.188128
USP9X	-0.0325621	0.0286111	-0.100904	-0.131352	0.2248	0.152381	-0.076674	-0.0595238	0.0939256	-0.0369914	-0.0369914	0.10998	-0.0868024	-0.0369914	-0.0529256	0.10998	-0.209878	0.165173	0.0578708	0.111052	0.264525	0.10998	0.518214	1	-0.0455677	0.222214
TRPM3	-0.110256	-0.0806947	-0.0772461	-0.100555	-0.0348837	-0.0455677	-0.0586967	-0.0455677	-0.0586967	-0.0283183	-0.0283183	-0.0545699	-0.0664504	-0.0283183	0.259981	-0.0545699	0.018716	0.016921	-0.119985	-0.0973059	-0.0586967	-0.0545699	-0.0502167	-0.0455677	1	-0.0664504
MLL4	-0.0474847	0.041723	0.0543312	-0.191548	0.130686	-0.0868024	-0.111812	-0.0868024	0.0125789	-0.0539438	-0.0539438	0.0282153	-0.0139241	-0.0539438	-0.0771804	-0.103951	-0.0131639	0.319107	-0.0720847	0.161945	0.261361	0.424714	0.188128	0.222214	-0.0664504	1
