## Supplementary Table S5 for "Mutational Crosstalk between Nuclear Driver Genes and Mitochondrial DNA in Gingivobuccal Oral Cancer"

### Sheet: List of 1701 nuclear genes
AADAT
AARS2
AASS
ABAT
ABCA12
ABCA8
ABCA9
ABCB10
ABCB6
ABCB7
ABCB8
ABCD1
ABCD2
ABCD3
ABCE1
ABCF2
ABCG1
ABCG2
ABHD10
ABHD11
ABHD6
ABL1
ACAA2
ACACA
ACACB
ACAD10
ACAD11
ACAD8
ACAD9
ACADL
ACADM
ACADS
ACADSB
ACADVL
ACAT1
ACBD3
ACLY
ACN9
ACO1
ACO2
ACOT13
ACOT2
ACOT7
ACOT8
ACOT9
ACOX1
ACOX3
ACP6
ACSBG2
ACSF2
ACSF3
ACSL1
ACSL3
ACSL4
ACSL5
ACSL6
ACSM1
ACSM2A
ACSM2B
ACSM3
ACSM4
ACSM5
ACSM6
ACSS1
ACSS3
ACYP2
ADAM12
ADAP2
ADCK1
ADCK2
ADCK3
ADCK4
ADCK5
ADH5
ADHFE1
ADO
ADPRHL2
AFF4
AFG3L2
AGAP2
AGK
AGMAT
AGPAT5
AGPS
AGR2
AGTPBP1
AGXT
AGXT2
AIFM1
AIFM2
AIFM3
AIP
AK2
AK3
AK4
AKAP1
AKAP10
AKAP8
AKT1
AKT3
ALAS1
ALAS2
ALB
ALDH18A1
ALDH1B1
ALDH1L1
ALDH1L2
ALDH2
ALDH3A2
ALDH4A1
ALDH5A1
ALDH6A1
ALDH7A1
ALDH9A1
ALDOC
ALKBH1
ALKBH3
ALKBH7
ALOX12
AMACR
AMBRA1
AMT
ANXA1
ANXA10
AP2M1
APEX1
APEX2
APOA1BP
APOO
APOOL
APOPT1
ARAF
ARG2
ARGLU1
ARL2
ARL2BP
ARL6IP5
ARMC1
ARMC10
ARMCX3
ARMS2
ARRB2
ARSB
AS3MT
ASAH2
ASB9
ASS1
ATAD1
ATAD3A
ATAD3B
ATCAY
ATF2
ATG12
ATG2A
ATG2B
ATG3
ATG4A
ATG4B
ATG4C
ATG4D
ATG5
ATG7
ATG9A
ATIC
ATP2A1
ATP5A1
ATP5B
ATP5C1
ATP5D
ATP5E
ATP5EP2
ATP5F1
ATP5G1
ATP5G2
ATP5G3
ATP5H
ATP5I
ATP5J
ATP5J2
ATP5L
ATP5L2
ATP5O
ATP5S
ATP5SL
ATP6
ATP6V1A
ATP6V1E1
ATP7A
ATP7B
ATP8
ATPAF1
ATPAF2
ATPIF1
ATXN3
AUH
AURKAIP1
AVP
AZIN2
BAD
BAG1
BAG5
BAK1
BAX
BBC3
BBOX1
BCAP31
BCAT1
BCAT2
BCKDHA
BCKDHB
BCKDK
BCL2
BCL2A1
BCL2L1
BCL2L10
BCL2L11
BCL2L13
BCL2L2
BCO2
BCS1L
BDH1
BDH2
BDNF
BECN1
BFSP1
BHLHA15
BID
BIK
BLID
BLOC1S1
BLOC1S2
BMF
BNIP1
BNIP3
BNIP3L
BOK
BOLA1
BOP
BPHL
BRAF
BRD8
BRI3BP
BRINP3
BSG
BTD
BZRAP1
C10orf10
C12orf10
C12orf65
C14orf119
C14orf159
C14orf2
C15orf62
C17orf89
C19orf12
C19orf70
C1QBP
C21orf33
C2orf47
C5orf63
C6orf136
C6orf203
C7orf55
C9orf89
CA5A
CA5B
CA5BP1
CABS1
CAMK2A
CANX
CAPN10
CAPRIN2
CARKD
CARS2
CASP1
CASP2
CASP3
CASP4
CASP7
CASP8
CASP8AP2
CASP9
CASQ1
CAT
CAV2
CBR4
CCAR2
CCBL2
CCDC109B
CCDC136
CCDC51
CCDC58
CCDC90B
CCK
CCT7
CD24
CD3EAP
CDK1
CDK7
CDKN2A
CDS2
CEBPA
CECR5
CEP89
CERK
CFAP45
CHAT
CHCHD1
CHCHD10
CHCHD2
CHCHD2P9
CHCHD3
CHCHD4
CHCHD5
CHCHD6
CHCHD7
CHDH
CHMP2B
CHPF
CIAPIN1
CIDEA
CISD1
CISD2
CISD3
CKB
CKMT1A
CKMT2
CLIC1
CLIC4
CLN3
CLN8
CLPB
CLPP
CLPX
CLTC
CLU
CLUH
CLYBL
CMC1
CMC2
CMC4
CMPK2
CNP
COA1
COA3
COA4
COA5
COA6
COA7
COASY
COL4A3BP
COMT
COMTD1
COQ10A
COQ10B
COQ2
COQ3
COQ4
COQ5
COQ6
COQ7
COQ9
COX1
COX10
COX11
COX14
COX15
COX16
COX17
COX18
COX2
COX20
COX3
COX4I1
COX4I2
COX5A
COX5B
COX6A1
COX6A2
COX6B1
COX6B2
COX6C
COX7A1
COX7A2
COX7A2L
COX7A2P2
COX7B
COX7B2
COX7C
COX8A
COX8C
CPOX
CPS1
CPT1A
CPT1B
CPT1C
CPT2
CRAT
CRLS1
CROT
CRY1
CRYAB
CRYM
CS
CSDE1
CTPS2
CTSA
CTSB
CTU1
CTU2
CXADR
CXorf23
CYB5A
CYB5B
CYB5R1
CYB5R2
CYB5R3
CYBA
CYBB
CYC1
CYCS
CYP11A1
CYP11B1
CYP11B2
CYP17A1
CYP1A1
CYP1B1
CYP24A1
CYP27A1
CYP27B1
CYP2D6
CYP2E1
CYTB
D2HGDH
DACT2
DAO
DAOA
DAP3
DARS2
DBI
DBT
DCAF5
DCAKD
DCPS
DDAH1
DDAH2
DDIT4
DDX23
DDX28
DDX3X
DECR1
DEGS1
DGAT2
DGUOK
DHFRL1
DHODH
DHRS1
DHRS2
DHRS4
DHTKD1
DHX29
DHX30
DHX32
DHX57
DIABLO
DIAPH2
DISC1
DLAT
DLD
DLST
DMGDH
DMPK
DNA2
DNAJA1
DNAJA3
DNAJC11
DNAJC15
DNAJC19
DNAJC27
DNAJC30
DNAJC4
DNAJC5
DNLZ
DNM1L
DNM3
DPYSL2
DRG2
DSP
DTYMK
DUS2
DUSP21
DUSP26
DUT
DYNLL1
DYNLL2
E2F1
EARS2
ECH1
ECHDC2
ECHDC3
ECHS1
ECI1
ECI2
ECSIT
EEFSEC
EFHD1
EHHADH
ELAC2
ELK1
ELK3
ELN
EMC2
EMC8
ENDOG
ENOSF1
EPAS1
EPHA4
ERAL1
ERBB4
ERCC6L2
ERN1
ESR2
ETFA
ETFB
ETFDH
ETHE1
ETNPPL
EXOG
EYA2
FADS1
FAHD1
FAM110B
FAM136A
FAM162A
FAM210A
FAM32A
FAM65B
FAM72A
FANCG
FARS2
FASN
FASTK
FASTKD1
FASTKD2
FASTKD3
FASTKD5
FBXL4
FBXO7
FDPS
FDX1
FDX1L
FDXR
FECH
FEN1
FEZ1
FGR
FH
FHIT
FIBP
FIS1
FITM2
FKBP4
FKBP8
FLAD1
FLCN
FLVCR1
FNDC1
FOXO1
FOXRED1
FPGS
FSIP2
FTH1
FTMT
FTSJ2
FUNDC1
FUNDC2
FXN
FYN
G0S2
GABARAP
GABARAPL1
GABARAPL2
GABARAPL3
GADD45GIP1
GARS
GATB
GATC
GATM
GBAS
GBF1
GCAT
GCDH
GCK
GCKR
GCLC
GCLM
GCSH
GDAP1
GDF5OS
GFER
GFM1
GFM2
GGCT
GGNBP1
GHITM
GIMAP5
GIMAP8
GJA1
GK
GK2
GK3P
GLDC
GLOD4
GLRX
GLRX2
GLRX5
GLS
GLS2
GLUD1
GLUD2
GLUL
GLYAT
GLYATL1
GLYATL2
GLYATL3
GLYCTK
GM2A
GMPPB
GNB2L1
GNL3L
GNPAT
GOLPH3
GOT2
GPAM
GPAT2
GPD1
GPD2
GPER1
GPRC5C
GPT2
GPX1
GPX4
GRAMD4
GRN
GRPEL1
GRPEL2
GRSF1
GSDMC
GSK3A
GSK3B
GSR
GSTK1
GSTP1
GSTZ1
GTPBP10
GTPBP3
GTPBP8
GUF1
GZMB
H6PD
HAAO
HADH
HADHA
HADHB
HAGH
HAP1
HARS2
HAX1
HCCS
HCFC1
HCLS1
HDDC2
HDGFRP2
HDHD3
HEATR1
HEBP1
HEBP2
HEMK1
HERC2
HGF
HIBADH
HIBCH
HIF1A
HIGD1A
HIGD2A
HINT2
HINT3
HIVEP1
HK1
HK2
HK3
HLCS
HMGCL
HMGCS2
HOGA1
HOXB9
HRK
HRSP12
HSCB
HSD17B10
HSD17B4
HSD17B8
HSD3B1
HSD3B2
HSDL1
HSDL2
HSH2D
HSP90AA1
HSP90AB1
HSPA1A
HSPA1L
HSPA2
HSPA4
HSPA5
HSPA9
HSPB7
HSPD1
HSPE1
HTRA2
HTT
IARS2
IBA57
ICT1
IDE
IDH1
IDH2
IDH3A
IDH3B
IDH3G
IDI1
IER3
IFI27
IFI6
IFIT2
IFIT3
IGF1
ILF3
IMMP1L
IMMP2L
IMMT
INF2
IQCE
IREB2
IRG1
ISCA1
ISCA2
ISCU
ISL1
ISOC2
IVD
JTB
JUN
KANK2
KARS
KCNJ11
KCNJ8
KCTD14
KIAA0141
KIAA0391
KIAA1279
KIAA1683
KIF1B
KIF28P
KLK6
KMO
KRAS
KRT5
KYNU
L2HGDH
LACE1
LACTB
LACTB2
LAP3
LARS2
LDHA
LDHB
LDHD
LETM1
LETM2
LETMD1
LGALS3
LIAS
LIG1
LIG3
LIN28B
LIPF
LIPT1
LIPT2
LMNA
LOC102723830
LONP1
LPIN1
LRP5
LRPPRC
LRRC10
LRRC59
LRRC75A-AS1
LRRK1
LRRK2
LYN
LYPLA1
LYRM1
LYRM2
LYRM4
LYRM5
LYRM7
MAATS1
MACROD1
MALSU1
MAN2A1
MAOA
MAOB
MAP1B
MAP1LC3A
MAP1LC3B
MAP1LC3B2
MAP1LC3C
MAP1S
MAP2K1
MAP2K2
MAP3K1
MAPK1
MAPK10
MAPK12
MAPK14
MAPK3
MAPK8
MAPK8IP1
MAPK9
MAPT
MARK2
MARS
MARS2
MAT2B
MAVS
MCAT
MCCC1
MCCC2
MCCD1
MCEE
MCL1
MCU
MCUR1
MDH1
MDH2
ME1
ME2
ME3
MECP2
MECR
MED7
MEF2A
MEF2C
METAP1D
METTL12
METTL17
METTL20
MFF
MFN1
MFN2
MGARP
MGEA5
MGME1
MGST1
MICU1
MICU2
MICU3
MIEF1
MIEF2
MINOS1
MINOS1-NBL1
MIPEP
MLLT11
MLXIP
MLYCD
MMAA
MMAB
MMACHC
MMADHC
MMP2
MOAP1
MOBP
MPC1
MPC1L
MPC2
MPDU1
MPG
MPO
MPP7
MPST
MPV17
MPV17L
MPV17L2
MRM1
MRPL1
MRPL10
MRPL11
MRPL12
MRPL13
MRPL14
MRPL15
MRPL16
MRPL17
MRPL18
MRPL19
MRPL2
MRPL20
MRPL21
MRPL22
MRPL23
MRPL24
MRPL27
MRPL28
MRPL3
MRPL30
MRPL32
MRPL33
MRPL34
MRPL35
MRPL36
MRPL37
MRPL38
MRPL39
MRPL4
MRPL40
MRPL41
MRPL42
MRPL43
MRPL44
MRPL45
MRPL46
MRPL47
MRPL48
MRPL49
MRPL50
MRPL51
MRPL52
MRPL53
MRPL54
MRPL55
MRPL57
MRPL9
MRPS10
MRPS11
MRPS12
MRPS14
MRPS15
MRPS16
MRPS17
MRPS18A
MRPS18B
MRPS18C
MRPS2
MRPS21
MRPS22
MRPS23
MRPS24
MRPS25
MRPS26
MRPS27
MRPS28
MRPS30
MRPS31
MRPS33
MRPS34
MRPS35
MRPS36
MRPS5
MRPS6
MRPS7
MRPS9
MRRF
MRS2
MSRA
MSRB2
MSRB3
MSTO1
MTCH1
MTCH2
MTCP1
MTERF1
MTERF2
MTERF3
MTERF4
MTFMT
MTFP1
MTFR1
MTFR2
MTG1
MTG2
MTHFD1
MTHFD1L
MTHFD2
MTHFD2L
MTIF2
MTIF3
MTM1
MTO1
MTOR
MTPAP
MTRF1
MTRF1L
MTUS1
MTX1
MTX2
MTX3
MUL1
MUT
MUTYH
MYCBP
MYH10
MYH14
MYL10
MYO19
MYO1C
MYOC
MYOM2
NADK2
NAGS
NAIF1
NAPG
NARS
NARS2
NAT8L
NCBP1
ND1
ND2
ND3
ND4
ND4L
ND5
ND6
NDFIP2
NDUFA1
NDUFA10
NDUFA11
NDUFA12
NDUFA13
NDUFA2
NDUFA3
NDUFA4
NDUFA5
NDUFA6
NDUFA7
NDUFA8
NDUFA9
NDUFAB1
NDUFAF1
NDUFAF2
NDUFAF3
NDUFAF4
NDUFAF5
NDUFAF6
NDUFAF7
NDUFB1
NDUFB10
NDUFB11
NDUFB2
NDUFB3
NDUFB4
NDUFB5
NDUFB6
NDUFB7
NDUFB8
NDUFB9
NDUFC1
NDUFC2
NDUFC2-KCTD14
NDUFS1
NDUFS2
NDUFS3
NDUFS4
NDUFS5
NDUFS6
NDUFS7
NDUFS8
NDUFV1
NDUFV2
NDUFV3
NEFH
NEFL
NELFE
NEU4
NFKB1
NFS1
NFU1
NGB
NIF3L1
NIPSNAP1
NIT1
NIT2
NLN
NLRP5
NLRX1
NME1-NME2
NME3
NME4
NME6
NMNAT3
NMT1
NNT
NOA1
NOL3
NOL6
NOL7
NOP14
NOS1
NOS3
NOX4
NPTX1
NR3C1
NRD1
NRF1
NSUN4
NT5C
NT5C3A
NT5DC3
NT5M
NTHL1
NUBPL
NUDT1
NUDT13
NUDT19
NUDT2
NUDT6
NUDT8
NUDT9
NVL
NXNL1
OAS1
OAS2
OAT
OCIAD1
OCIAD2
OGDH
OGDHL
OGG1
OGT
OLFM4
OMA1
OPA1
OPA3
OPRD1
OSGEPL1
OTC
OXA1L
OXCT1
OXCT2
OXLD1
OXNAD1
OXR1
OXSM
P2RY1
P2RY12
P4HA1
PABPC5
PACRG
PACS2
PAK7
PALLD
PAM16
PANK2
PARG
PARK2
PARK7
PARL
PARS2
PC
PCBD2
PCCA
PCCB
PCK2
PDE12
PDE2A
PDF
PDHA1
PDHA2
PDHB
PDHX
PDK1
PDK2
PDK3
PDK4
PDP1
PDP2
PDPR
PDSS1
PDSS2
PECR
PEMT
PERP
PET100
PET117
PEX11B
PEX5
PFDN2
PFDN4
PGAM5
PGR
PGS1
PHB
PHB2
PHYH
PHYHIPL
PHYKPL
PI4K2A
PI4KB
PICK1
PID1
PIF1
PIM2
PIN4
PINK1
PINX1
PISD
PITRM1
PKM
PLA2G15
PLA2G2A
PLA2G4A
PLA2G4B
PLA2G6
PLD6
PLGRKT
PLIN5
PLN
PLSCR3
PMAIP1
PMPCA
PMPCB
PNKD
PNPLA7
PNPT1
POLD3
POLDIP2
POLG
POLG2
POLRMT
PON2
POP7
POR
PPA2
PPARGC1A
PPARGC1B
PPIF
PPL
PPM1E
PPM1K
PPOX
PPP1CC
PPP1R15A
PPP2CA
PPP2CB
PPP2R1A
PPP2R2B
PPP2R3C
PPP3CA
PPP3CC
PPP3R1
PPTC7
PRDX1
PRDX3
PRDX4
PRDX5
PRELID1
PRELID2
PRIMPOL
PRKACA
PRKCA
PRKCD
PRKCE
PRNP
PRODH
PRODH2
PROSC
PRR5L
PRSS35
PSAP
PSEN1
PSEN2
PSMB3
PSMD10
PSTK
PTCD1
PTCD2
PTCD3
PTEN
PTGES2
PTPMT1
PTPN11
PTRF
PTRH1
PTRH2
PTS
PUF60
PUS1
PVRL2
PXMP2
PYCARD
PYCR1
PYURF
QARS
QDPR
QRSL1
QTRT1
QTRTD1
RAB11A
RAB11B
RAB11FIP5
RAB1B
RAB24
RAB29
RAB32
RAB35
RAB3A
RAB3D
RAB40AL
RAB8B
RAD51
RAD51C
RAF1
RAI1
RAI14
RAP1GDS1
RARS
RARS2
RBFA
RDH13
RDH14
REEP1
REXO2
RFK
RGS2
RHBDD1
RHOT1
RHOT2
RILP
RIPK1
RIPK3
RMDN1
RMDN2
RMDN3
RMND1
RNASEH1
RNASEL
RNF144B
RNF185
RNF5
RNMTL1
RNR2
ROMO1
RPL10A
RPL35A
RPP14
RPS14
RPS3
RPS6KA6
RPS6KB1
RPUSD4
RRM2B
RRP15
RSAD1
RSAD2
RTN4IP1
RUNX1T1
SACS
SAMM50
SARDH
SARM1
SARS
SARS2
SCCPDH
SCO1
SCO2
SCP2
SDHA
SDHAF1
SDHAF2
SDHB
SDHC
SDHD
SDS
SDSL
SECISBP2
SERAC1
SERHL2
SESN2
SFN
SFXN1
SFXN2
SFXN3
SFXN4
SFXN5
SGK1
SH3BP5
SH3GLB1
SHARPIN
SHC1
SHMT1
SHMT2
SHOX2
SIAH3
SIRT1
SIRT3
SIRT4
SIRT5
SIVA1
SLC16A1
SLC22A4
SLC25A1
SLC25A10
SLC25A11
SLC25A12
SLC25A13
SLC25A14
SLC25A15
SLC25A16
SLC25A17
SLC25A18
SLC25A19
SLC25A2
SLC25A20
SLC25A21
SLC25A22
SLC25A23
SLC25A24
SLC25A25
SLC25A26
SLC25A27
SLC25A28
SLC25A29
SLC25A3
SLC25A30
SLC25A31
SLC25A32
SLC25A33
SLC25A34
SLC25A35
SLC25A36
SLC25A37
SLC25A38
SLC25A39
SLC25A4
SLC25A40
SLC25A41
SLC25A42
SLC25A43
SLC25A44
SLC25A45
SLC25A46
SLC25A47
SLC25A48
SLC25A5
SLC25A51
SLC25A52
SLC25A53
SLC25A6
SLC27A2
SLC27A3
SLC30A6
SLC35B3
SLC35F6
SLC3A1
SLC44A1
SLC4A5
SLC8A3
SLC8B1
SLC9A1
SLC9A6
SLC9B2
SLIRP
SLIT3
SLMO1
SLMO2
SMCP
SMDT1
SMIM4
SNCA
SNCB
SND1
SNN
SNPH
SOD1
SOD2
SORD
SOX10
SOX4
SPARC
SPATA18
SPATA19
SPATA5
SPG20
SPG7
SPHKAP
SPNS1
SPR
SPRYD4
SPTLC2
SQRDL
SRC
SRI
SRP19
SSBP1
ST20
STAP1
STAR
STARD13
STARD3
STARD7
STAT3
STK11
STOML2
STX17
STXBP1
SUCLA2
SUCLG1
SUCLG2
SUGCT
SUOX
SUPV3L1
SURF1
SYBU
Symbol
SYNE2
SYNJ2BP
SYNJ2BP-COX16
TACO1
TAMM41
TAP1
TARS2
TAT
TATDN3
TAZ
TBC1D15
TBRG4
TCAIM
TCHP
TCIRG1
TDH
TDRD7
TDRKH
TEFM
TERT
TFAM
TFB1M
TFB2M
TFDP1
TGM2
TH
THEM4
THEM5
THG1L
THNSL1
TIMM10
TIMM10B
TIMM13
TIMM17A
TIMM17B
TIMM21
TIMM22
TIMM23
TIMM23B
TIMM44
TIMM50
TIMM8A
TIMM8B
TIMM9
TIMMDC1
TK2
TMEM102
TMEM11
TMEM126A
TMEM126B
TMEM143
TMEM14C
TMEM160
TMEM173
TMEM186
TMEM65
TMEM70
TMEM8B
TMLHE
TMTC1
TNFRSF1A
TNFSF10
TNNC1
TNRC18
TOMM20
TOMM20L
TOMM22
TOMM34
TOMM40
TOMM40L
TOMM5
TOMM6
TOMM7
TOMM70A
TOP1MT
TP53
TP53AIP1
TP73
TPO
TPP1
TRAF3
TRAF6
TRAK1
TRAK2
TRAP1
TRIAP1
TRIM31
TRIM39
TRIT1
TRMT10C
TRMT2B
TRMT5
TRMT61B
TRMU
TRNT1
TSFM
TSHZ3
TSPO
TST
TTC19
TTC3
TUFM
TUSC2
TUSC3
TXN
TXN2
TXNIP
TXNRD1
TXNRD2
TYMP
TYMS
UACA
UBA1
UBB
UBIAD1
UCHL1
UCP1
UCP2
UCP3
UNG
UQCC1
UQCC2
UQCR10
UQCR11
UQCRB
UQCRC1
UQCRC2
UQCRFS1
UQCRH
UQCRQ
URI1
UROS
USMG5
USP30
USP48
UXS1
UXT
VAMP1
VAMP8
VARS
VARS2
VASN
VAT1
VDAC1
VDAC2
VDAC3
VHL
VHLL
VPS25
VRK2
VWA8
WARS2
WDR45
WDR45B
WIPI1
WIPI2
WWOX
XAF1
XPNPEP3
XRCC3
YARS2
YBEY
YKT6
YME1L1
YRDC
YWHAB
YWHAE
YWHAG
YWHAH
YWHAQ
YWHAZ
ZADH2
ZBED8
ZDHHC8
ZFHX3
ZFYVE1
ZMIZ2
ZNF202
ZNF205

### Sheet: Genes Significantly correlated
Gene	Spearman's rho	P value
ABCA12	0.586278	0.0275604
ABCF2	0.548142	0.0424175
ABHD6	0.605168	0.0218422
ACAD10	-0.555909	0.039001
ACO1	-0.564966	0.0352784
ACO2	0.551301	0.0410026
ACOT2	-0.752622	0.00189494
ACOT7	0.656428	0.010777
ACOT9	-0.656567	0.0107546
AKAP10	-0.539526	0.046458
AKAP8	0.549067	0.0419996
ALDH4A1	0.578961	0.0300517
ALDH7A1	0.581875	0.0290401
ALOX12	0.64122	0.0134588
ANXA1	0.540557	0.0459603
APOPT1	-0.674387	0.00816178
ATG12	-0.575111	0.0314279
ATG3	0.603011	0.0224454
ATG4B	0.548805	0.0421177
ATG5	-0.593159	0.0253615
ATG9A	0.550347	0.0414259
ATIC	0.599674	0.0234034
ATP5J	0.535243	0.0485679
ATPAF1	-0.565003	0.0352635
AUH	-0.550393	0.0414054
CA5A	-0.551214	0.0410408
CAPRIN2	-0.598315	0.0238019
CD24	0.574733	0.0315654
CD3EAP	0.533297	0.0495496
CLIC4	-0.54311	0.0447448
COA5	-0.594627	0.02491
COQ5	-0.541473	0.0455215
COQ6	-0.738941	0.00253363
COX14	-0.541785	0.0453724
COX18	-0.601161	0.0229727
CRLS1	-0.722903	0.00348699
CTPS2	-0.570176	0.0332596
CYCS	0.542552	0.0450083
CYP24A1	0.563302	0.0359416
DBI	0.680227	0.0074273
DBT	-0.576651	0.030872
DHRS1	0.591135	0.0259942
DNAJC11	0.561649	0.0366099
DNAJC15	-0.599651	0.0234099
DUT	-0.577332	0.0306284
DYNLL1	0.611864	0.0200472
ECH1	0.542639	0.0449669
ECI2	-0.631375	0.0154488
ELK1	0.542029	0.0452566
FAM162A	0.536167	0.0481069
GABARAPL1	-0.618767	0.018316
GADD45GIP1	0.635505	0.0145884
GATC	-0.680782	0.00736018
GFER	-0.537083	0.0476534
GLUD2	-0.575234	0.0313833
GLYAT	-0.59317	0.0253581
GM2A	0.551321	0.0409937
GNL3L	0.562915	0.0360972
GPAM	-0.685832	0.00677157
GRAMD4	0.798859	0.000610321
GRPEL2	0.533568	0.0494117
GUF1	0.592155	0.0256739
HCFC1	0.650136	0.0118314
HIBADH	-0.563247	0.0359637
HMGCL	-0.691662	0.00613829
HSCB	-0.569132	0.0336573
HSD17B10	0.65416	0.0111483
HSDL1	-0.553739	0.0399346
HTT	0.624936	0.0168667
IDH3A	0.676788	0.00785323
ILF3	0.646371	0.0124989
IMMT	0.620854	0.0178156
ISCA2	-0.545204	0.0437652
KLK6	0.54761	0.0426594
LIG1	0.628528	0.016064
LIG3	0.553617	0.0399874
LRPPRC	0.603893	0.0221974
MAN2A1	-0.64528	0.0126977
MAOA	-0.717549	0.00386122
MAPK3	0.56723	0.0343904
MED7	-0.548486	0.0422616
METTL20	-0.615875	0.0190268
MFN1	0.538203	0.0471026
MICU1	-0.619567	0.0181229
MLYCD	-0.57613	0.031059
MPP7	0.659892	0.0102283
MRPL4	0.601467	0.0228849
MRPS12	0.56085	0.0369359
MRPS14	-0.539871	0.0462912
MRPS31	-0.663874	0.00962448
MTRF1	-0.586544	0.0274727
NDUFAF5	-0.570581	0.0331065
NDUFB3	0.649675	0.0119116
NFU1	-0.611426	0.0201612
NME3	-0.541335	0.0455871
NOL6	0.583533	0.0284761
NOP14	0.569691	0.0334438
NUBPL	-0.711815	0.00429633
NUDT6	-0.552045	0.0406743
OSGEPL1	-0.536781	0.0478027
P4HA1	-0.607991	0.0210714
PDSS1	0.662515	0.00982733
PERP	0.552015	0.0406876
PFDN2	0.614284	0.019427
PFDN4	-0.641862	0.013336
PI4KB	0.557244	0.038435
PITRM1	0.564845	0.0353263
PPARGC1B	0.586328	0.0275438
PPIF	0.645092	0.0127323
PPOX	-0.541582	0.0454693
PPP1CC	0.699094	0.00539887
PPP2CA	0.619308	0.0181853
PRDX4	-0.53948	0.0464802
PRELID1	0.595025	0.0247886
PYCARD	0.685123	0.00685193
RAB24	0.685819	0.00677307
RAB40AL	0.579111	0.0299988
RDH13	0.543668	0.0444823
RFK	-0.563255	0.0359606
RHOT1	-0.636168	0.0144538
RILP	-0.571096	0.0329124
RMND1	-0.559319	0.0375672
RNASEL	-0.66621	0.00928315
RPS6KA6	0.709774	0.00446018
SAMM50	0.777052	0.00107564
SIRT4	-0.552662	0.0404036
SIVA1	-0.547101	0.0428914
SLC25A22	0.539368	0.0465346
SLC25A25	0.700007	0.00531308
SLC25A27	-0.697554	0.00554606
SLC25A44	0.546724	0.0430642
SLC25A6	0.693985	0.00589915
SPG7	-0.658198	0.0104938
SPHKAP	-0.551214	0.0410408
STAT3	0.536918	0.0477348
SUOX	-0.562683	0.0361909
TAT	-0.607361	0.0212416
TATDN3	-0.596566	0.0243228
TCHP	0.581514	0.0291641
TH	-0.620123	0.0179895
THEM5	0.57248	0.032395
TK2	-0.641334	0.0134368
TMEM126B	-0.62187	0.0175756
TMEM14C	-0.662616	0.00981222
TMLHE	-0.546258	0.0432782
TOMM40	0.61988	0.0180477
TP53	0.581375	0.0292119
TP53AIP1	0.592855	0.0254558
TRAP1	0.550694	0.0412718
TXN	0.572425	0.0324151
UQCR11	-0.610129	0.0205012
VAMP8	0.683964	0.00698493
VARS	0.542982	0.0448052
VRK2	0.577816	0.030456
YWHAQ	0.617438	0.0186401
ZBED8	-0.549975	0.0415922
ZNF202	0.575512	0.0312824
